# Reciprocal E-cadherin signaling aligns apical surfaces between neighboring epithelial tissues to complete the *C. elegans* digestive tract

**DOI:** 10.1101/2025.10.06.680605

**Authors:** Lauren E. Cote, Maria D. Sallee, Rachel K. Ng, Melissa A. Pickett, Jérémy Magescas, Jessica L. Feldman

**Author notes:** College of Idaho, Caldwell, ID, United States.

## Abstract

Epithelial cells form barriers with specialized apical membranes facing the external environment or internal lumens, yet how interconnected epithelial tubular systems form from cystic epithelial primordia is poorly studied. At the boundaries of cystic epithelial primordia, apical surfaces must correctly align to yield functional connections within and between organs. Here, we use the digestive tract of the developing *C. elegans* embryo to define a crucial two-cell tissue, the rectal valve (vir) cells, that mediate the connection and apical alignment between the posterior intestine and the rectum. Vir cells migrate while attached to the rectal primordium to create an essential connection with the intestinal primordium and complete the digestive tract. Vir contact with the intestine, through E-cadherin signaling, is required for the intestinal apical surface to undergo a transition from a cyst with an inaccessible apical surface to an open tube competent to connect with neighboring tissues. Ablation of vir cell progenitors results in a lethal disconnection between the intestinal and rectal apical surfaces due to failure of this first step in apical accessibility. To resolve the final gap in apical continuity between the intestine and rectum, vir cells develop bipolar apical surfaces, each facing the neighboring tissue. The intestine-facing apical puncta in vir require intestinal E-cadherin signaling to form and accumulate as well as to correctly partition apical proteins within vir cells. Together these results establish E-cadherin-based signaling as the crucial factor aligning apical surfaces across primordia as epithelial cells from different germ layers form a vital connection.
