## Supplementary material for "Reciprocal E-cadherin signaling aligns apical surfaces between neighboring epithelial tissues to complete the *C. elegans* digestive tract": Methods table

### Sheet: Reagents
REAGENT or RESOURCE	SOURCE	IDENTIFIER
antibodies
anti-Phospho Histone H3 (Ser10) Antibody	Cell Signaling	9701S
Donkey Anti-Rabbit-Alexa Fluor 647 - AffiniPureIgG (H+L)	Jackson ImmunoResearch Laboratories	711-605-152
Bacterial and virus strains
E. coli OP50	CGC	N/A
Chemicals, peptides, and recombinant proteins
Levamisole hydrochloride	Sigma	Cat#31742
Alt-R S.p. Cas9 Nuclease V3	Integrated DNA Technologies	1081058
FD and C Blue #1 Powder	FLAVORSandCOLOR.com
Critical commercial assays
Q5 Site-Directed Mutagenesis Kit	New England Biolabs	Cat#E05548
NEBuilder HiFi DNA Assembly	New England Biolabs	Cat#E5520S
Experimental models: Organisms/strains
see 'strains' and 'alleles/transgenes'
Oligonucleotides
see 'oligonucleotides'
Recombinant DNA
see 'plasmids'
Deposited data
Segmentations from Guan et al 2025	n/a	https://bcc.ee.cityu.edu.hk/cmos ; https://doi.org/10.6084/m9.figshare.24768921
imaging chamber	NIH 3D	3DPX-022973
16 hr L1 larvae slices 847, 868, 887 from Mulcahy et al 2022	https://bossdb.org/project/mulcahy2022	https://doi.org/10.60533/BOSS-2022-1JI1
bean (320mpfc) EM dataset from Santella et al. 2022	webKnossos.org	webKnossos ID 1712,526,428,0,2.2,576. C. elegans bean stage EM. https://wklink.org/1322
comma (345mpfc) EM dataset from Santella et al. 2022	webKnossos.org	webKnossos ID 399,796,779,0,4.716,424. C. elegans comma stage EM. https://wklink.org/1623
~550 min 3-fold EM dataset from Durbin 1987	wormatlas.org	RDE
this paper: processed images for figures	Mendeley Data repository	10.17632/7n37yyb9vz.1
this paper: raw z-stacks from main figure images	Mendeley Data repository	10.17632/7n37yyb9vz.1
this paper: code for plots and source data	Mendeley Data repository; gitbhub	10.17632/7n37yyb9vz.1 ; https://github.com/lecote/vir_paper_submission
this paper: plasmid maps	Mendeley Data repository	10.17632/7n37yyb9vz.1
Software and algorithms
python v3.9.21	Python Software Foundation	https://www.python.org
napari v0.4.19	napari contributors	https://napari.org ; 10.5281/zenodo.3555620
Fiji/ImageJ2 2.16.0/1.54p	Schindelin et al, Nat Methods 2012	https://imagej.net/software/fiji/
scipy v1.13.1	Virtanen et al, Nat Methods 2020	https://scipy.org
tinkercad	Autodesk	https://www.tinkercad.com/

### Sheet: strains
figure	strain	figure short name	genotype	reference
1A, S1A	JLF1273	pha-4::PM; RFP::PKC-3; LET-653::GFP	pkc-3(wow118[RFP::PKC-3]) II; cs262[let-653::SfGFP] IV; pxIs10[pha-4::GFP::CAAX, rol-6]	this paper LC
1D, S1G ; S3D	JLF1107	ceh-27::H1, GFP::PKC-3, PM, H1, EPS-8::mScarlet	pkc-3(it309[GFP:pkc-3]) II ;zif-1(gk117) III; Itis37[pie-1p::mCherry::his-58; unc-119(+)] IV; ItIs44[pie-1p::mCherry::PH(PLC1delta1); unc-119(+)] V; eps-8(wow143[eps8A:mScarlet:Flag]) IV; stIs10440 [ceh-27::H1-wCherry::his-24::mCherry + unc-119(+)]; stIs10116[his-72p::his-24::mCherry::let-858 3' UTR; unc-119(+)]	this paper LC
1F, S1D, S2D, S2H	JLF1402	nhr-67::PM; fos-1::GFP; Lam-2::mNG; end-1::PM	jsTi1493 wowSi10[nhr-67::mScarlet::CAAX] IV; fos-1(bmd138[gfp:fos-1]) V; lam-2(qy20[LAM-2::mN]) X; wowEx237 [end-1::PH::mCherry, rol6]	this paper LC
1G, S1E, S2C ; 2C ; S3E, S3F	JLF914	pha-4::PM; RFP::PKC-3; nhr-67::H1	pkc-3(wow118[RFP::PKC-3]) II; zif-1(gk117) III; pxIs10[pha-4::GFP::CAAX + rol-6(su1006)]; stIs10684 [nhr-67::H1-wCherry + unc-119(+)].	this paper LC
S1B	JLF1389	ceh-27p::LifeAct::mScarlet, pha-4::PM	zif-1(gk117) III; jsTi1493 wowSi31[ceh-27::LifeAct::mScarlet] IV; zuIs70[end-1::GFP::CAAX] V	this paper LC
S1C	JLF1272	RFP::PKC-3; LET-653::GFP	pkc-3(wow118[RFP::PKC-3]) II ;let-653(cs262[let-653::SfGFP]) IV	this paper LC
S2E	JLF684	pie-1p::PAR-6::mCherry; pha-4::PM; nhr-67p::H1	pxIs10[pha-4::GFP::CAAX]; stIs10684[nhr-67::H1-wCherry + unc-119(+)]; TH110[pie-1::PAR-6]	this paper LC
S2F , S2G	JLF1267	pha-4::PM; nhr-67::PM	zif-1(gk117) III; jsTi1493 wowSi10 [nhr-67:mScarlet-I:CAAX] IV; pxIs10 [pha-4:GFP:CAAX, rol-6]	this paper LC
S2G	JLF1674	RFP::PKC-3; NCAM-1::GFP	pkc-3(wow118[RFP::PKC-3]) II; ncam-1(wow107(NCAM-1::ZF::GFP)) X	Naturale et al, Dev Cell 2023 (equivalent to JLF756)
S2H quant	JLF1469	RFP::PKC-3; LAM-2::mNG	pkc-3(wow118[RFP::PKC-3]) II; fos-1(wow177[ZF::BFP::FOS-1])/nT1 V; lam-2(qy20[LAM-2::mNeonGreen]); wowEx128[nhr-67::ZIF-1::E2A::BFP::CAAX::unc54 + myo2::mCherry]	this paper LC
S2H quant	JLF1391	ceh-27p::LifeAct::mScarlet; LAM-2::mNG	jsTi1493 wowSi31[ceh-27p::Life::mScarlet] IV; lam-2(qy20[LAM-2:mNG]) X	this paper LC
S2H quant	JLF1378	NCAM-1::GFP; LAM-2::mKate	zif-1(gk117) III ; ncam-1(wow107[NCAM-1:ZF:GFP]), lam-2(qy41[LAM-2:mKate]) X	this paper LC
S2I	JLF1176	LET-413::GFP; DLG-1::mScarlet	zif-1(gk117) III; let-413(wy1413[let-413::aid::gfp]) V; dlg-1(wow141[dlg-1:mScarlet]) X	Pickett 2022
S2K	JLF752	HMR-1::GFP; RFP::PKC-3	hmr-1(wy1254[HMR-1:ZF:GFP]) I; pkc-3(wow118[RFP::PKC-3]) II; zif-1(gk117) III	this paper VN
2A ; S3A	JLF913	pha-4::PM; RFP::PKC-3	pkc-3(wow118[RFP::PKC-3]) II; zif-1(gk117) III; pxIs10[pha-4::GFP::CAAX + rol-6(su1006)]	this paper LC
2E-G ; S2J ; S3H	JLF1817	HMR-1::GFP; RFP::PKC-3; nhr-67::ZIF-1/PM	hmr-1(wy1254[HMR-1:ZF:GFP])/hT2 I; pkc-3(wow118[RFP::PKC-3]) II; ; zif-1(gk117)/hT2 III; wowEx128[nhr-67p::vhhGFP::ZIF-1::E2A::BFP::CAAX]	this paper LC
S3C	JLF1506	PAR-3::GFP; HMR-1::mScarlet	hmr-1(wow193[hmr-1::mScarlet-I]) I; par-3(it298[par-3::gfp]) III; wowEx52[end-1p::bfp::caax; rol-6(su1006)]	Naturale et al, Dev Cell 2023
S3G	JLF903	SPD-5nhr-67(-); RFP::PKC-3	spd-5(wow53[zf:gfp:spd-5]) /hT2 I; zif-1(gk117)/hT2 III; pkc-3(wow118[RFP::PKC-3]) II; wowEx128[nhr-67p::vhhGFP::ZIF-1::E2A::BFP::CAAX]	this paper LC
3A, B, S4B, S4C	JLF1440	RFP::PKC-3; PAR-6vir	pkc-3(wow118[RFP::PKC-3]) II; zif-1(gk117) III; fos-1(wow181[PAR-6:mNeonGreen:P2A:fos-1]) V ; wowEx128[nhr-67p::vhhGFP::ZIF-1::E2A::BFP::CAAX]	this paper LC
3C, S4C	JLF1426	nhr-67p::PM; PAR-6vir; end-1::PM	zif-1(gk117)III; jsTi1493 wowSi10 IV; fos-1(wow181[PAR-6:mN:P2A:fos-1]) V; wowEx237 [end-1::PH::mCherry, rol6]	this paper LC
3D, S4C	JLF1798	PAR-6vir; mScarlet::CAP-1	cap-1(cp436[mScar::CAP-1]) IV; fos-1(wow181[PAR-6:mN:P2A:fos-1]) V	this paper LC
S4C ; S4H	JLF1424	PAR-6vir; DLG-1::mScarlet	zif-1(gk117) III; fos-1(wow181[PAR-6:mN:P2A:fos-1]) IV; dlg-1(wow185[DLG-1:mScarlet-I-Glo]) X	this paper LC
S4C	JLF1776	PAR-6vir; PAR-6int	zif-1(gk117); jsTi1493 wowSi40[elt-2::PAR-6::tagRFP] IV; fos-1(wow181[PAR-6:mN:P2A:fos-1]) V	this paper LC
3F	JLF640	GFP:PKC-3; PM; H1	pkc-3(it309[gfp::pkc-3]) II; Itis37[pie-1p::mCherry::his-58; unc-119(+)] IV; ItIs44[pie-1p::mCherry::PH(PLC1delta1); unc-119(+)] V; stIs10116[his-72p::his-24::mCherry::let-858 3' UTR; unc-119(+)]	Naturale et al, Dev Cell 2023
3G	JLF1034	PAA-1gut(-); RFP::PKC-3	pkc-3(wow118[RFP::PKC-3]) II; paa-1(wow140[ZF:GFP:PAA-1]), zif-1(gk117)/hT2 III; wowEx111[elt2p::zif-1, end-1::BFP::CAAX, myo2p::mCherry]	this paper RN
3I, S3B, S5F, S5G, S5H, S5K, S5L	JLF1527	control; RFP::PKC-3; end-1::PM, elt-2p>H	pkc-3(wow118[RFP::PKC-3]), jsSi1579 wowSi41[elt-2p>GFP::his] II; zif-1(gk117) III; wowIs3[ifb-2::zif-1, myo-s::mCherry], zuIs70[end-1::GFP::CAAX] V	this paper MS
3I, S5F, S5G, S5H, S5K, S5L	JLF1560	PLK-1 E8gut(-); RFP::PKC-3; end-1::PM, elt-2p>H	pkc-3(wow118[RFP::PKC-3]), jsSi1579 wowSi41[elt-2p>GFP::his] II; plk-1(wow169[PLK-1::ZF::GFP11]), zif-1(gk117)/hT2 III; wowIs3[ifb-2::zif-1, myo-2::mCherry], zuIs70[end-1::GFP::CAAX] V	this paper MS
3J	JLF1778	PLK-1 E8 gut(-); PAR-6vir; PAR-6int	plk-1(wow169[PLK-1::ZF::GFP11]), zif-1(gk117)/hT2 III; jsTi1493 wowSi40[elt-2::PAR-6::tagRFP] IV; wowIs3[ifb-2::zif-1, myo-s::mCherry], fos-1(wow181[PAR-6:mN:P2A:fos-1]) V	this paper LC
3J	JLF1781	PLK-1 control; PAR-6vir; PAR-6int	plk-1(wow169[PLK-1::ZF::GFP11]), zif-1(gk117) III; jsTi1493 wowSi40[elt-2::PAR-6::tagRFP] IV; fos-1(wow181[PAR-6:mN:P2A:fos-1]) V	this paper LC
S4A	OP304	wgIs304 [fos-1::GFP fosmid]	unc-119(ed3) III; wgIs304[fos-1::TY1::EGFP::3xFLAG(92C12) + unc-119(+)]	Sarov, M 2006, CGC
S4A	TV27774	FOS-1::GFP	wyEx8629[Pdat-1::HisCl; Podr-1::GFP]; fos-1(wy1539[fos-1::GFP])	Yee et al 2024
S4A	DQM497	GFP::fos-1a	fos-1(bmd138[gfp:fos-1a])	Medwig-Kinney TN 2020, CGC
S4I	JLF194	PAR-6::ZF::GFP	par-6(wow31[PAR-6::ZF::GFP]) I; zif-1(gk117) III	this paper MS
S4I	JLF1089	HMR-1::GFPgut(-); RFP::PKC-3	hmr-1(wy1254[HMR-1:ZF:GFP])/hT2 I; zif-1(gk117)/hT2 III; pkc-3(wow118[RFP::PKC-3]) II; wowEx111[elt2p::zif-1, end-1::BFP::CAAX, myo2p::mCherry]	Naturale et al, Dev Cell 2023 (equivalent to JLF834)
S5A	JLF925	PAA-1gut(-)	paa-1(wow139[ZF:GFP:PAA-1])/ht2 I; ItSi910(intDeg) II; zif-1(gk117)/hT2 III	this paper RN
S5A	JLF926	PAA-1gut(-)	paa-1(wow140[ZF:GFP:PAA-1])/ht2 I; ItSi910(intDeg) II; zif-1(gk117)/hT2 III	this paper RN
S5F quant	JLF1474	CDK-1 E8 gut(-); RFP::PKC-3; end-1::PM	hT2/+ I; pkc-3(wow118[RFP::PKC-3]) II; zif-1(gk117), wow188[ZF::GFP11::CDK-1]/hT2 III; wowIs3[ifb-2::zif-1, myo-s::mCherry], zuIs70[end-1::GFP::CAAX] V	this paper MS
S5F quant	JLF1478	PLK-1 E8 gut(-); RFP::PKC-3; end-1::PM	hT2/+ I; pkc-3(wow118[RFP::PKC-3]) II; plk-1(wow169[PLK-1::ZF::GFP11]), zif-1(gk117)/hT2 III; wowIs3[ifb-2::zif-1, myo-s::mCherry], zuIs70[end-1::GFP::CAAX] V	this paper MS
S5F quant	JLF1481	AIR-1 E8 gut(-); RFP::PKC-3; end-1::PM unbalanced	pkc-3(wow118[RFP::PKC-3]) II; zif-1(gk117) III; air-1(wow14[AIR-1::ZF::GFP]), wowIs3[ifb-2::zif-1, myo-s::mCherry], zuIs70[end-1::GFP::CAAX] V	this paper MS
S5F quant	JLF1480	control; RFP::PKC-3; end-1::PM	pkc-3(wow118[RFP::PKC-3]) II; zif-1(gk117) III; wowIs3[ifb-2::zif-1, myo-s::mCherry], zuIs70[end-1::GFP::CAAX] V	this paper MS
S5G, S5H	JLF1564	AIR-1 E8 gut(-); RFP::PKC-3; end-1::PM, elt-2p>H	pkc-3(wow118[RFP::PKC-3]), jsSi1579 wowSi41[elt-2p>GFP::his] II; zif-1(gk117) III; wowIs3[ifb-2::zif-1, myo-s::mCherry], zuIs70[end-1::GFP::CAAX] V air-1(wow14[AIR-1::ZF::GFP])/eT1 V	this paper MS
S5G, S5H	JLF1561	CDK-1 E8 gut(-); RFP::PKC-3; end-1::PM, elt-2p>H	hT2/+ I; pkc-3(wow118[RFP::PKC-3]), jsSi1579 wowSi41[elt-2p>GFP::his] II; zif-1(gk117), wow188[ZFGFP11::CDK-1]/hT2 III; wowIs3[ifb-2::zif-1, myo-s::mCherry], zuIs70[end-1::GFP::CAAX] V	this paper MS
S5G, S5H	JLF1563	SPD-5 E8 gut(-); RFP::PKC-3; end-1::PM, elt-2p>H	spd-5(wow192[ZFBFP::SPD-5])/hT2 I; pkc-3(wow118[RFP::PKC-3]), jsSi1579 wowSi41[elt-2p>GFP::his] II; zif-1(gk117) III; wowIs3[ifb-2::zif-1, myo-s::mCherry], zuIs70[end-1::GFP::CAAX] V	this paper MS
S5G, S5H	JLF1576	PAA-1 E8 gut(-); RFP::PKC-3; elt-2p>H	hT2/+ I; pkc-3(wow118[RFP::PKC-3]), jsSi1579 wowSi41[elt-2p>GFP::his] II; zif-1(gk117), paa-1(wow139[ZF::GFP::PAA-1])/hT2 III; wowIs3[ifb-2::zif-1, myo-s::mCherry] V	this paper MS
S5G, S5H	JLF1562	PAA-1 E8 gut(-); RFP::PKC-3; end-1::PM; elt-2p>H	hT2/+ I; pkc-3(wow118[RFP::PKC-3]), jsSi1579 wowSi41[elt-2p>GFP::his] II; zif-1(gk117), paa-1(wow139[ZF::GFP::PAA-1])/hT2 III; wowIs3[ifb-2::zif-1, myo-s::mCherry], zuIs70[end-1::GFP::CAAX] V	this paper MS
S5I, S5J	JLF1482	AIR-1 control; ltSi569[TBG-1::mCherry]; end-1::PM	ItSi569[TBG-1::mCherry] I; zif-1(gk117) III; zuIs70[end-1::GFP::CAAX], air-1(wow14[AIR-1::ZF::GFP]) V	this paper MS
S5I, S5J	JLF1291	AIR-1 E8 gut(-); ltSi569[TBG-1::mCherry]; end-1::PM unbalanced	ItSi569[TBG-1::mCherry] I; zif-1(gk117) III; wowIs3[ifb-2::zif-1, myo-2::mCherry], zuIs70[end-1::GFP::CAAX], air-1(wow14[AIR-1::ZF::GFP]) V	this paper MS
S5I, S5J	JLF1479	PLK-1 control; ltSi569[TBG-1::mCherry]; end-1::PM	ltSi569[TBG-1::mCherry] I; plk-1(wow169[PLK-1::ZF::GFP11]), zif-1(gk117) III; zuIs70[end-1::GFP::CAAX] V	this paper MS
S5I, S5J	JLF1292	PLK-1 E8 gut(-); ltSi569[TBG-1::mCherry]; end-1::PM	ltSi569[TBG-1::mCherry]/hT2 I; plk-1(wow169[PLK-1::ZF::GFP11]), zif-1(gk117)/hT2 III; wowIs3[ifb-2::zif-1, myo-s::mCherry], zuIs70[end-1::GFP::CAAX] V	this paper MS
S5J	JLF1200	control; ltSi569[TBG-1::mCherry]; end-1::PM	ltSi569[TBG-1::mCherry] I; zif-1(gk117)/hT2 III; wowIs3[ifb-2::zif-1, myo-s::mCherry], zuIs70[end-1::GFP::CAAX] V	this paper MS
4A, 4E	JLF1169	PAR-3gut(-)	zif-1(gk117), par-3(wow59[PAR-3::ZF::GFP])/qC1 III; sma-1(wow122[SMA-1:mScarlet-FLAG]) V; wowEx111[elt2p::zif-1, end-1::BFP::CAAX, myo2p::mCherry]	this paper LC / Pickett et al, 2022 equivalent strains
4A	JLF356	PAR-6gut(-)	par-6(wow31[PAR-6:ZF:GFP])/hT2 I; zif-1(gk117)/hT2[GFP] III; wowEx10[elt-2::ZIF-1, end-1::mCherry::tba-1, rol-6]	this paper MS
4A	JLF646	PKC-3gut(-)	pkc-3(wow85[ZF::GFP::PKC-3]) wowIs28[elt-2::ZIF-1, end-1::His::mCh, myo-2::mCherry]/mIn1 II; zif-1(gk117) III	Pickett et al, 2022
4A	JLF480	PKC-3	pkc-3(wow85[ZF::GFP::PKC-3]) II; zif-1(gk117) III	Sallee et al, 2021
4A	JLF828	DLG-1gut(-)	dlg-1(wow117[DLG-1::ZF::GFP])/szT1 X; afd-1(wow133[AFD-1::mScarlet]) I; zif-1(gk117) III; wowEx111[elt2p::zif-1, end-1::BFP::CAAX, myo2p::mCherry]	this paper MP
4A	JLF829	DLG-1gut(-)	dlg-1(wow117[DLG-1::ZF::GFP])/szT1 X; zif-1(gk117) III; ltSi910 (intDeg) II	Pickett et al, 2022
4A	JLF827	PAR-1gut(-)	par-1(wow87[PAR-1::ZF::GFP])/nT1 I; pkc-3(wow118[RFP::PKC-3]) II; zif-1(gk117) III; wowEx111[elt2p::zif-1, end-1::BFP::CAAX, myo2p::mCherry]	Pickett et al, 2022
4A	JLF1015	HMP-1gut(-)	hmp-1(wow138[HMP-1:ZF:GFP])/tmC3; zif-1(gk117); wowEx113[elt-2::ZIF-1, end-1::His::mCh, myo-2::mCherry]	Naturale et al, 2023
4A	JLF1279	HMP-2gut(-)	hmp-2(wow108[HMP-2:ZF:GFP])/tmC27; zif-1(gk117); wowEx113[elt-2::ZIF-1, end-1::His::mCh, myo-2::mCherry]	Naturale et al, 2023
4A	JLF862	AFD-1gut(-)	afd-1(wow106[AFD-1::ZF::GFP])/hT2 I; zif-1(gk117)/hT2 III; pkc-3(wow118[RFP::PKC-3]) II; wowEx111[elt2p::zif-1, end-1::BFP::CAAX, myo2p::mCherry]	Pickett et al, 2022
4A	JLF1089	HMR-1gut(-); RFP::PKC-3	hmr-1(wy1254[HMR-1:ZF:GFP])/ hT2 I; zif-1(gk117)/hT2 III; pkc-3(wow118[RFP::PKC-3]) II; wowEx111[elt2p::zif-1, end-1::BFP::CAAX, myo2p::mCherry]	this paper LC; Naturale et al, Dev Cell 2023 (equivalent to JLF834)
4E	JLF1010	HMR-1gut(-); RFP::PKC-3	hmr-1(wy1254[HMR-1::ZF::GFP])/hT2 I; pkc-3(wow118[RFP::PKC-3]), wowIs28[elt-2::ZIF-1, end-1::His::mCh, myo-2::mCherry] II; zif-1(gk117)/hT2 III	this paper LC/VN

### Sheet: alleles and transgenes
transgene/allele	short description	description	reference	injection mix	injection strain
jsTi1493 wowSi10	nhr-67p::PM	nhr-67p::mScarlet-I::CAAX::unc-54 3'utr	this paper	pLC55 [Pnhr-67::mScarlet-I::CAAX::unc-54 3'utr] @ 50 ng/ul; pBS @ 50 ng/ul (iLC36)	JLF941 zif-1(gk117)III; jsTi1493 IV
jsTi1493 wowSi31	ceh-27p::LifeAct	ceh-27p:LifeAct:mScarlet:tbb-2 3'utr attB	this paper	pLC165 [ceh-27:LifeAct:mScarlet:tbb-2 attB] @ 50 ng/ul; pBS @ 50 ng/ul (iLC59)	JLF941 zif-1(gk117)III; jsTi1493 IV
jsSi1579 wowSi15	elt-2::tetR-AD	attB elt-2p::tetR-L-QFAD::act-4 3'utr	this paper	pLC99[attB elt-2p::tetR-L-QFAD::act-4 3'utr] @ 50ng/ul; pBS @ 50 ng/ul (iLC41b)	JLF1122 zif-1(gk117) III; jsSi1579 II
jsTi1493 wowSi40	PAR-6int	elt-2p::PAR-6::tagRFP::unc-54 3'utr	this paper	pLC189[elt-2::PAR-6::tagRFP::unc-54] @ 50 ng/ul (iLC95)	JLF941 zif-1(gk117)III; jsTi1493 IV
wowEx128	nhr-67p::ZIF-1/PM	nhr-67p::ZIF-1::E2A::BFP::CAAX::unc-54 3'utr	this paper	pLC25 [Pnhr-67::ZIF-1::E2A::BFP::CAAX] @ 50 ng/ul ; pCJF90 @ 2.5 ng/ul ; pBS @ 50 ng/ul (iLC08)	JLF690 zif-1(gk117) III ; sma-1(wow102(sma-1:zf:gfp)) V
wowEx237	PMint	end-1:PH:mCherry:unc-54 3'utr	this paper	pLC150 [end-1:PH:mCherry:unc-54 3'utr] @ 50 ng/ul ; pRF4 [rol-6] @ 50 ng/ul (iLC67)	JLF1402 [wowSi10 IV; bmd138[gfp:fos-1] V; qy20[LAM-2::mN] X
wow177	n/a	ZF::BFP::FLAG::FOS-1	this paper	pLC172 [zf:bfp:Fos-1 SEC] @ 25 ng/ul; pLC173 [fos-1 sgRNA1] @ 5 ng/ul (iLC61)	JLF1122 zif-1(gk117) III; jsSi1579 II
wow181	PAR-6vir	PAR-6S::mNG::P2A::FLAG::fos-1a	this paper	pLC177 [PAR-6S::P2A:mN:Fos-1 SEC] @ 25 ng/ul; pLC173 [fos-1 sgRNA1] @ 5 ng/ul (iLC65)	JLF1359 zif-1(gk117);wowSi31 IV
wow139 and wow140	PAA-1	ZF::GFP::FLAG::PAA-1	this paper	pRKN2 @ 25ng/ul; pRKN1 @ 50 ng/ul; pBS @ 50 ng/ul	JLF155 zif-1(gk117) III
wow188	CDK-1	ZF::GFP11::FLAG::CDK-1	this paper	pMS283 @ 5 ng/ul pMS275 @ 25 ng/ul (iMS103)	JLF155 zif-1(gk117) III
wow169	PLK-1	PLK-1::ZF::GFP11::FLAG	this paper	pMS268 @ 25 ng/ul, pMS269 @ 25 ng/ul, pMS270 @ 50 ng/ul, pBS @ 50 ng/ul (iMS87)	JLF155 zif-1(gk117) III
wow192	SPD-5 (with E8 gut(-))	ZF::BFP::FLAG::SPD-5	this paper; Magescas et al, 2021	pRKN59 @ 25 ng/ul, pJM13 @ 50ng/ul; pBS @ 50ng/ul	JLF155 zif-1(gk117) III
wow122	n/a	SMA-1::mScarlet::FLAG	this paper; Sanchez et al, Curr Biol 2021	pLC027 @ 25ng/ul, pLC007 @ 50ng/ul, pBS @ 50ng/ul	JLF155 zif-1(gk117) III
wow185	DLG-1	DLG-1::mScarlet-I-GLO	this paper; Heppert JK, et al. Genetics 2017	RNP 250ng/ul Cas9 [IDT], 100ng/ul tracrRNA, crRNA oLC416 @ 56 ng/ul and melted dsDNA [o417/418 off pJW1812 [mScarlet-GLO]] @ 25ng/ul; pRF4 500ng/ul	JLF1410 zif-1(gk117) III; wow181[PAR-6vir] V
wow118	RFP::PKC-3	RFP::Myc::PKC-3	Pickett MA et al, Development. 2023	n/a	n/a
cs262	LET-653::GFP	LET-653::sfGFP	Cohen JD et al, eLife. 2020	n/a	n/a
pxIs10	pha-4p::PM	[pha-4::GFP::CAAX, rol-6]	Portereiko MF & Mango SE. Dev Biol. 2001	n/a	n/a
stIs10440	ceh-27p::H	[ceh-27p::HIS-24::mCherry + unc-119(+)]	CGC	n/a	n/a
it309	GFP::PKC-3	GFP::PKC-3	CGC; Montoyo-Rosario JG et al, Genetics 2020	n/a	n/a
ItIs37	pie-1p::H	[pie-1p::mCherry::his-58; unc-119(+)]	O'Rourke SM, et al. PLoS Genet. 2007	n/a	n/a
ltIs44	pie-1p::PM	[pie-1p::mCherry::PH(PLC1delta1); unc-119(+)]	Kachur et al, Dev Biol 2008	n/a	n/a
stIs10116	his-72p::H	[his-72p::his-24::mCherry::let-858 3' UTR; unc-119(+)]	CGC	n/a	n/a
wow143	EPS-8A::mScarlet	[eps8A::mScarlet::Flag]	Pickett MA et al, Development. 2023	n/a	n/a
bmd138	FOS-1	GFP::FOS-1a	Medwig-Kinney TN, et al. Development. 2020	n/a	n/a
qy20	LAM-2	LAM-2::mNG	Jayadev R, et al. J Cell Biol. 2019	n/a	n/a
stIs10684	nhr-67p::H	[nhr-67::H1-wCherry + unc-119(+)]	CGC	n/a	n/a
zuIs70	end-1p::PM	end-1::GFP::CAAX	Asan et al, PLoS Genetics 2016	n/a	n/a
TH110	n/a	[pie-1::PAR-6]	Schonegg et al, PNAS 2007	n/a	n/a
wow107	NCAM-1	NCAM-1::ZF::GFP::FLAG	Naturale VF et al, Dev Cell 2023	n/a	n/a
nT1	n/a	nT1[qIs51]	Edgley et al, WormBook 2005	n/a	n/a
qy41	n/a	LAM-2::mKate	Jayadev R, et al. J Cell Biol. 2019	n/a	n/a
wow141	DLG-1::mScarlet	DLG-1::mScarlet	Pickett MA et al, Development. 2023	n/a	n/a
wy1413	LET-413::GFP	LET-413::AID::GFP::FLAG	Lee J et al, Curr Biol. 2021	n/a	n/a
wy1254	HMR-1::ZF::GFP	HMR-1::ZF::GFP::FLAG	Lee J et al, Curr Biol. 2021	n/a	n/a
it298	PAR-3::GFP	PAR-3::GFP	Naturale VF et al, Dev Cell 2023	n/a	n/a
wow193	HMR-1::mScarlet	HMR-1::mScarlet-I	Naturale VF et al, Dev Cell 2023	n/a	n/a
wow53	ZF::GFP::SPD-5	ZF::GFP::GLAG::SPD-5	Magescas J et al, Curr Biol. 2022	n/a	n/a
cp436	mScarlet::CAP-1	mScarlet::CAP-1	Zhang P, et al. JCB 2023	n/a	n/a
wowEx111	elt-2::ZIF-1	[myo-2p::mCherry; end-1p::bfp::caax; elt-2p::zif-1::unc-54 3′UTR]	Sanchez et al. Curr Biol 2021	n/a	n/a
wowIs3	E8 gut(-)	[ifb-2p::ZIF-1, myo-2::mCherry]	Sallee et al, PLoS Genetics 2018	n/a	n/a
jsSi1579 jsSi1700	tetO::H	[attP 4X tetOp GFP-his-58]	Nonet et al, bioRxiv 2024	n/a	n/a
jsSi1579 jsSi1671	tetO::nlsGFP	[attP 7X tetOp nls-GFP]	Nonet et al, bioRxiv 2024	n/a	n/a
jsSi1579 wowSi41	elt-2>H	[elt-2p::ZIF-1 attL tetO GFP-his]	this paper	n/a	n/a
wgIs304	fos-1	[fos-1::TY1::EGFP::3xFLAG(92C12) + unc-119(+)]	Sarov M, et al. Nat Methods. 2006	n/a	n/a
wy1539	fos-1::GFP	fos-1::GFP	Yee C, et al. Nat Neurosci 2024	n/a	n/a
wow31	PAR-6	PAR-6::ZF::GFP::FLAG	Sallee et al, eLife 2021	n/a	n/a
ItSi910	elt-2::ZIF-1	pOD2044/pSW378; Pelt-2::vhhGFP4::ZIF-1::operon-linker::mCherry::histone::tbb-2_3'UTR; cb-unc-119(+)]II	Wang et al, Development 2017	n/a	n/a
wow14	AIR-1::ZF::GFP	AIR-1::ZF::GFP::FLAG	Sallee et al, PLoS Genetics 2018	n/a	n/a
eT1	eT1	eT1 (III;V); nIs267 V	Edgley et al, WormBook 2005	n/a	n/a
ItSi569	TBG-1::mCherry	TBG-1::mCherry	Sallee et al, PLoS Genetics 2018	n/a	n/a
wow59	PAR-3::ZF::GFP	PAR-3::ZF::GFP::FLAGinternal	Pickett MA et al, Development. 2023	n/a	n/a
qC1	qC1	qC1 [dpy-19(e1259) glp-1(q339)] nIs189 III.	Edgley et al, WormBook 2005	n/a	n/a
wowEx10	elt-2::ZIF-1	[elt-2::ZIF-1, end-1::mCherry::tba-1, rol-6]	Sallee et al, PLoS Genetics 2018	n/a	n/a
wow85	ZF::GFP::PKC-3	ZF::GFP::FLAG::PKC-3	Sallee et al, eLife 2021	n/a	n/a
mIn1	mIn1	mIn1[dpy-10(e128) mIs14]	Edgley et al, WormBook 2005	n/a	n/a
wowIs28	elt-2::ZIF-1	spontaneous integrant of wowEx113[elt-2::ZIF-1, end-1::His::mCh, myo-2::mCherry]	Sanchez et al. Curr Biol 2021	n/a	n/a
wow117	DLG-1::ZF::GFP	DLG-1::ZF::GFP::FLAG	Pickett MA et al, Development. 2023	n/a	n/a
wow133	AFD-1::mScarlet	AFD-1::mScarlet::FLAG	Pickett MA et al, Development. 2023	n/a	n/a
wow87	PAR-1::ZF::GFP	PAR-1::ZF::GFP::FLAG	Pickett MA et al, Development. 2023	n/a	n/a
wow138	HMP-1::ZF::GFP	HMP-1::ZF::GFP::FLAG	Naturale VF et al, Dev Cell 2023	n/a	n/a
wow108	HMP-2::ZF::GFP	HMP-2::ZF::GFP::FLAG	Naturale VF et al, Dev Cell 2023	n/a	n/a
tmC3	tmC3	tmC3 [egl-9(tmIs1228)] V. balancer	Dejima K, et al. Cell Rep. 2018	n/a	n/a
tmC27	tmC27	tmC27 [unc-75(tmIs1239)] I. balancer	Dejima K, et al. Cell Rep. 2018	n/a	n/a
wow106	AFD-1::ZF::GFP	AFD-1::ZF::GFP::FLAG	Pickett MA et al, Development. 2023	n/a	n/a

### Sheet: plasmids
plasmid	desc	construction (HA, homology arm; Hifi, Gibson cloning kit NEB; Q5, cloning kit NEB)	transgene/allele	reference	map in data repository
pLC001	ZF::GFP11 SEC empty repair template	Hifi: pJF250 BglII/KpnI; oLC065/oLC058 off pJF250 loxP; oLC64 GFP11 Gblock	n/a	this paper	yes
pLC015	ZF::BFP SEC empty repair template	Hifi: pLC001 Nhe1; oLC071/oLC072 [BFP]	n/a	this paper	yes
pLC019	wrmScarlet::FLAG SEC empty repair template	Hifi: pLC001 Bus36i/Nhe1; oLC075/oLC076 off mg682 [wrmScarlet]	n/a	this paper	yes
pLC055	nhr-67p::mScarlet::CAAX	Hifi: pLF3FShC Spe1/Sbf1; oLC203/oLC180 off pLC43 [nhr-67:mScar-I:CAAX:unc-54, 6550bp]	wowSi10	this paper	yes
pLC043	nhr-67p::mScarlet::CAAX array (intermediate)	Hifi: pLC029 NheI; oLC119/oLC144 off oMS050 [mScarlet]; oLC090/oLC093 off genomic promoter intermediate PCR [oLC089/oLC090]	n/a	this paper	yes
pLC165	ceh-27p::LifeAct::mScarlet	SapI-GGA: pRMHEB [GTA TGG]; pLC83 ceh-27 [TGG ATG]; pLC135 LifeAct-mScarlet-I [ATG AAG]; [[pLC139 FlexLinker]]; pNM3777 [ACG GTA] tbb-2 3'utr	wowSi31	this paper	yes
pLC083	ceh-27p GGA	Hifi: oLC373/4 off pLC64 [1949 bp] oLC266/oLC267 off gDNA	n/a	this paper	yes
pLC135	LifeAct-mScarlet GGA	BsaI-GGA oLC351/oLC352 off pMS050 [3460 bp]	n/a	this paper	yes
pLC139	Flex Linker GGA	BsaI-GGA oLC365/oLC366 off pLC067 [1919 bp]	n/a	this paper	yes
pLC099	elt-2::tetR-AD	SapI-GGA: pRMHEB [GTA TGG]; pLC081 [TGG ATG] elt2p ; pLC073 [ATG ACG] tetR; pLC078 [ACG GTA] act-4 3'utr	wowSi15	this paper	yes
pLC081	elt-2p GGA	BsaI-GGA oLC262/263 off pAL3 [elt-2p 5kb]	n/a	this paper	yes
pLC073	tetR GGA	BsaI-GGA oLC248/249 off NM5492 lysis [tetR-AD 1228bp gelextract]	n/a	this paper	yes
pLC078	act-4 3'utr GGA	BsaI-GGA oLC256/257 off gDNA [act-4 3'utr 612bp]	n/a	this paper	yes
pLC189	elt-2::PAR-6::mCherry	Hifi: oMS238/oLC193 off pMS266 [backbone 13kb [elt-2p::PAR-6::turboID::unc-54 RMCE]] ; oLC129/oJM234 off pDD286 [tagRFP 930bp]	wowSi40	this paper	yes
pLC025	nhr-67p::ZIF-1::E2A::BFP:CAAX	Hifi: oLC087/oLC088 off MP1 [BFP-CAAX backbone]; oLC091/oLC086 off oLC091/oLC092 off oJF243 to generate [zif-1__E2A]; oLC089/oLC090 off genomic [nhr-67p]	wowEx128	this paper	yes
pLC150	end-1::PH::mCherry	Q5: oLC375/oLC376 off pVN68 [7142bp end-1::PH::hmr-1ICD::mCherry::unc-54]	wowEx237	this paper	yes
pLC172	zf::bfp::fos-1 repair	Hifi: pLC015 Cla1/SpeI; oLC387 HA1 gblock; oLC388/oLC389 HA2 off gDNA [987bp]	wow177(zf::bfp::fos-1)	this paper	yes
pLC173	fos-1 sgRNA	Q5: oLC390/oJF436 off pDD162	wow181[PAR-6vir]	this paper	yes
pLC177	PAR-6::mNG::P2A::fos-1 repair template	Hifi: Bsu36i/NheI pLC172 ; oLC392/oLC393 [P2A 96bp] ; oLC398/399 off pLC056 [PAR-6:mNG 1882bp DpnI-treated]	wow181[PAR-6vir]	this paper	yes
pRKN2	ZF::GFP::PAA-1repair template	Hifi: pJF250 ClaI/SpeI ; oRKN7/oRKN8 HA1; oRKN9/oRKN10 HA2	wow139 and wow140	this paper	yes
pRKN1	PAA-1 sgRNA	Q5: oRKN11/oJF436 off pDD162	wow139 and wow140	this paper	yes
pMS275	ZF::GFP11::CDK-1 repair template	Hifi: pLC01 digested with ClaI/SpeI; oMS-269/270 HA1; oMS-271/272 HA2	wow188	this paper	yes
pMS284	CDK-1 sgRNA	Q5: oMS-300-F/oJF436 off pDD162	wow188	this paper	yes
pMS270	PLK-1::ZF::GFP11 repair template	Hifi: pLC01 digested with AvrII/SpeI; HA1 (oMS-257-F/258-R); HA2 (oMS259-F/260-R)	wow169	this paper	yes
pMS268	PLK-1 sgRNA 1	Q5: oMS-255-F/oJF436 off pDD162	wow169	this paper	yes
pMS269	PLK-1 sgRNA 2	Q5: oMS-256-F/oJF436 off pDD162	wow169	this paper	yes
pRKN59	ZF::BFP::SPD-5 repair template	Hifi: pLC014 digested with AvrII/SpeI; oJM60/oJM61 HA1; oJM62/oJM63 HA2 (wow53 construction)	wow192	this paper; Magescas et al Curr Biol 2021	yes
pLC027	SMA-1::mScarlet	Hifi: pLC019 AvrII/SpeI; oLC003/oLC004 HA1 ; oLC005/oLC006 HA2 as in Sanchez et al 2021	wow122	this paper	yes
pJF250	ZF::GFP::^SEC^::3xFlag empty repair template	n/a	n/a	Sallee et al, PLoS Biol 2018	yes
pDD162	eft-3p::Cas9 + empty sgRNA	n/a	n/a	Addgene plasmid # 47549	no
pLF3FShC	RMCE integration vector	n/a	n/a	Addgene plasmid # 153083	no
pCFJ90	myo-2p::mCherry::unc-543'UTR	n/a	n/a	Addgene plasmid # 19327	no
pRF4	rol-6(su1006)	n/a	n/a	Addgene plasmid # 7880	no
pBS	pBluescript vector	n/a	n/a	n/a	no
pJW1821	mScarlet-I-GLO	n/a	n/a	Addgene plasmid # 163092	no
pMS050	mScarlet-I	n/a	n/a	Addgene plasmid # 91826	no
pJM13	spd-5 sgRNA	n/a	wow192	Magescas et al Curr Biol 2021	no

### Sheet: oligonucleotides
name	desc	sequence
oRKN7	PAA-1 HA 1 F	ttgtaaaacgacggccagtcgccggcatttgcatgttcgtcaggttc
oRKN8	PAA-1 HA 1 R	ACAAAGTCGCGTTTTGTATTCTGTCGGCATgatgaagagtgctgaaatttgt
oRKN9	PAA-1 HA 2 F	CGTGATTACAAGGATGACGATGACAAGAGATCGGTTGTCGAAGAAGCCAC
oRKN10	PAA-1 HA 2 R	tcacacaggaaacagctatgaccatgttatGGTTCGGAACATGctgaaa
oRKN11	PAA-1 sgRNA	TCAGCACTCTTCATCATGTgttttagagctagaaatagcaagt
oLC065	oLC065 myc F	GCTTATCTCCGAGGAGGACC
oLC058	oLC058 sqt-1 rev	GGGGTAGCGTTGGTCTCTTC
oLC064	oLC064 Nhe1 gfp11 gblock	GACAAGATGAGCTGAGAGTTCCGAGGGTACCGGTAGAAAAAGCTAGCGGAAGAGATCATATGGTGTTGCATGAATATGTCAATGCTGCAGGTATTACTGGAGCTAGCGAGAATCTGTACTTTCAATCCGGAAAGgtaagtttaaaataacttcgtatagcatacattatacgaagttattttcagGGAGAGCAAAAGCTTATCTCCGAGGAGGACCTCTAAGGATG
oLC071	oLC071 zf SEC F	AGAGTTCCGAGGGTACCGGTAGAAAAAGCTAGCGAGAATCTGTACTTTCAATCCGGAAAG
oLC072	oLC072 zf SEC R	CTTTCCGGATTGAAAGTACAGATTCTCGCTAGCTTTTTCTACCGGTACCCTCGGAACTCT
oLC075	oLC075 FlexLinker SEC F	cctagGGAGCATCGGGAGCCTC
oLC076	oLC076 mScar TEV R	CGGATTGAAAGTACAGATTCTCgctagcTCCCTTGTAGAGCTCGTCCATTCCTC
oLC203	oLC203 MCS-nhr-67	ggtggcggccgctctagaACTAGTTAGCCTTGTTGTTACTATCCATGTTCCG
oLC180	oLC180 unc-54 3'utr genomic_MCS	GAAGAGCatGCaaCGCGTggttacctttgacgtcatgagaggccc
oLC119	oLC119 mScar-I F Cla1 site	aagaATGATGACTGCGGTTTCAggctcATCGATGGTCTCCAAGGGAGAG
oLC144	oLC144 mScar-I CAAX R	CTTATTATTGTCGTGACGCTCACGATGGCTAGCTCCCTTGTAGAGCTCGTCCATTCC
oLC089	oLC089 Pnhr-67 (pJIM20) F	TAGCCTTGTTGTTACTATCCATGTTCCG
oLC090	oLC090 Pnhr-67 (pJIM20) R	TGAAACCGCAGTCATCATtcttggcgcc
oLC093	oLC093 Phnr-67 3' seq	tcttcgctttctctccgtcg
oLC373	oLC373 DR274-ceh-27 F	tctcgcctttaactacaattaatttgtagaATGgGAAGAGCAAGCTTGGA
oLC374	oLC374 DR274-ceh-27 R	CGATCCTCAGAAAGTGAAACAACAAACGAACCAcGAAGAGCGAATTCaaAA
oLC266	oLC266 SapI_TGG ceh-27 3kb	actGCTCTTCgTGGTTCGTTTGTTGTTTCACTTTCTGA
oLC267	oLC267 SapI_ATG ceh-27 3kb	actGCTCTTCgCATtctacaaattaattgtagttaaaggcgaga
oLC351	oLC351 LifeAct-mScar	attcgaatctatttctaaagaagaaATGGTCTCCAAGGGAGAG
oLC352	oLC352 LifeAct-mScar	tttttaataagatcagcaactcccatCGAAGAGCAGCCTGCTTT
oLC365	oLC365 AAG_flexlink	cggcggtagtggaggcACGGGAAGAGCAAGCTTG
oLC366	oLC366 ACG_flexlink	gtacctccgctgcccttCGAAGAGCGAATTCAAAAATCATAC
oLC262	oLC262 BsaI_TGG elt-2 5kb	aGGTCTCagTGGaagcgttggtcgagctgaat
oLC263	oLC263 BsaI_ATG elt-2 5kb	cGGTCTCacCATTctataatctattttctagtttctattttattagaatgcca
oLC248	oLC248 BsaI_ATG tetR-L-QFAD	aGGTCTCagATGTCACGTCTAGATAAATCCAAGG
oLC249	oLC249 BsaI_ACG tetR-L-QFAD	cGGTCTCacCGTTTGCTCATAGGTGTTGATGTCG
oLC256	oLC256 BsaI_ACG act-4 3'utr	aGGTCTCagACGTAAattttttgccccttccacccac
oLC257	oLC257 BsaI_GTA act-4 3'utr	cGGTCTCacTACccgctcagtattggctcaat
oMS238	oMS-238-R par-6 rev, 6xGSA o.h.	CGATGCTCCTGAGGCTCCCGATGCTCCGTCCTCTCCACTGTCCGAATCAT
oLC193	oLC193 unc-54 3'utr F	CCCGTGCCTCTGACTTCTAA
oLC192	oLC192 ttTi5605 R	CGCTACTTACCGGAAACCAA
oJM234	tagRFP REV	agtcagaggcacgggcgcgagatgcccgggTTACTTGTAGAGCTCGTCCATTCC
oLC087	oLC087 e2a--BFP F	GAAACTCGCTGGCGATGTTGAAAGtaaccccggtcctGTTTCGGAATTGATTAAGG
oLC088	oLC088 Pnhr-67_bfpVector R	ggatagtaacaacaaggctaAAGCTTTATTTCATTTCCAAG
oLC091	oLC091 Pnhr-67_ZIF-1 F	gaatgatgactgcggtttcaAGTGAGTGTTCCGCGAGTAC
oLC092	oLC092 e2a--zif-1 R	gtagttagtacattgtccggatccTTGTTGAATATTTATCGTGCACAAATTTTC
oLC375	oLC375 PH-rev	GGAGCATCGGGAGCCTCA
oLC376	oLC376 mCh-for	ACCTGCACCTGCCTGGAT
oLC387	oLC387 fos-1A HA1	ttgtaaaacgacggccagtcgccggcacttagacatccatccaaatatttaaatgttgctgttgcttttgggtcaacaaacgacacatacctgttagtgtcatccttcgttccgcgtgcacgcatcgcactgaatcatcggtattcatcacctcttctctgcaatcaacgagccaaatgccaattgggttatttgagttagaaactcgggaagcttcacagaagaaataattagctgaattggcaaagagagcacctgctccccggaatgtcatacttttgtagaataaaagaagggaagacgacgacgtctccggttcttctatcccaaacaataccattttttgtttcccatctcgtcttcgatgttgctgactcaccatcaatatctaaacagaaa…
oLC388	oLC388 fos-1A HA2 for	CGTGATTACAAGGATGACGATGACAAGAGAATGTTCGAACAACCATCGTC
oLC389	oLC389 fos-1A HA2 rev	tcacacaggaaacagctatgaccatgttatAGCTCAAAGCAGAAGTGACAGA
oLC390	oLC390 fos-1A sgRNA	ccactctcttatatagcaggttttagagctagaaatagcaagt
oJF436	CRSPR_sg_R	CAAGACATCTCGCAATAGG
oLC392	oLC392 P2A FOR	GGATCCGGAGCTACCAACTTCTCCCTTCTCAAGCAGGCTGGAGACGTTGAGGAGAACCCA
oLC393	oLC393 P2A-tev REV	tacCTTTCCGGATTGAAAGTACAGATTCTCGGGTCCTGGGTTCTCCTCAACGTCTCCAGC
oLC398	oLC398 fos-1p--PAR-6 F	gtcagcacgtctgctatataagagagtgcaATGTCCTACAACGGCTCCTAC
oLC399	oLC399 mNG-P2A R	CAGCCTGCTTGAGAAGGGAGAAGTTGGTAGCTCCGGATCCGTACAGCTCGTCCATTCCCA
oMS-269-F	N-term cdk-1 HA1 Fwd	ttgtaaaacgacggccagtcgccggcaacgttgtttggctgcgtatcac
oMS-270-R	N-term cdk-1 HA1 Rev	TCGCGTTTTGTATTCTGTCGGCATaactaaaattggaaatgaattttgtcagaacaattg
oMS-271-F	N-term cdk-1 HA2 Fwd	CGTGATTACAAGGATGACGATGACAAGAGAGATCCTATTCGCGAAGGAGAAGTGG
oMS-272-R	N-term cdk-1 HA2 Rev	tcacacaggaaacagctatgaccatgttatTCATGCGTGTAAACGCGAATCG
oMS-273-F	N-term cdk-1 sgRNA Fwd	GTTATGGATCCTATTCGCGAGTTTTAGAGCTAGAAATAGCAAGT
oMS-257-F	C-term plk-1 HA1 Fwd	ttgtaaaacgacggccagtcgccggcaAGCTGGTGATGACTTGGCTCG
oMS-258-R	C-term plk-1 HA1 Rev	CATCGATGCTCCTGAGGCTCCCGATGCTCCTCGACGTGGGTGAATATTGGATCC
oMS-259-F	C-term plk-1 HA2 Fwd	CGTGATTACAAGGATGACGATGACAAGAGATAGatccgtatgtgctctttgccac
oMS-260-R	C-term plk-1 HA2 Rev	ggaaacagctatgaccatgttatcgatttcgttacagtaaagcagatcccattggc
oMS-255-F	C-term plk-1 sgRNA 1 Fwd	CATACGGATCTATCGACGTGTTTTAGAGCTAGAAATAGCAAGT
oMS-256-F	C-term plk-1 sgRNA 2 Fwd	ACATACGGATCTATCGACGGTTTTAGAGCTAGAAATAGCAAGT
oLC416	oLC416 DLG-1 crRNA	/AltR1/rUrC rCrArA rUrUrU rCrArU rCrUrA rArUrG rArCrG rGrUrU rUrUrA rGrArG rCrUrA rUrGrC rU/AltR2/
